# Investigating the versatility of cytochalasan cytochrome P450 monooxygenases using combinatorial biosynthesis reveals stereochemical restrictions

**DOI:** 10.64898/2026.02.28.708751

**Authors:** Lei Li, Tahir Ali, Jacob Goralczyk, Sameera Jayasundara, Ayan Paul, Marcelo Rodrigues de Amorim, Christine Beemelmanns, Elizabeth Skellam

**Affiliations:** Department of Chemistry, University of North Texas, 1155 Union Circle, Denton, TX 76203, USA; BioDiscovery Institute, University of North Texas, 1155 Union Circle, Denton, TX 76203, USA; Instituto de Química de São Carlos, Universidade de São Paulo, CP 780, CEP 13560-970, São Carlos, SP, Brazil; Helmholtz Institute for Pharmaceutical Research Saarland (HIPS), Helmholtz Centre for Infection Research (HZI), Campus E8.1, 66123 Saarbrücken, Germany; Pharma Science Hub (PSH), Saarland University, 66123 Saarbrücken, Germany

**Keywords:** Biocatalysis, combinatorial biosynthesis, cytochalasans, cytochrome P450 monooxygenases

## Abstract

**Background:** Cytochalasans are a large family of fungal metabolites which inhibit actin polymerization and ultimately lead to a broad range of biological effects in different assays. Investigations into the biosynthesis of cytochalasans has revealed that the cytochrome P450 monooxygenase (P450s) tailoring enzymes possess a somewhat relaxed substrate-specificity and may accept structurally-related intermediates for oxidation, partly explaining the variety of structural variations observed in this family of molecules. In this study, we investigate a broad range of P450 enzymes *via* combinatorial biosynthesis to better understand their substrate scope and potential applications as biocatalysts.

**Results:** Genome mining enabled us to identify cryptic cytochalasan biosynthetic gene clusters (BGCs) in six different species of fungi, each with at least two P450 enzymes encoded. Comparative genomics identified a cryptic thioredoxin-like enzyme encoded in cytochalasan BGCs that co-occurs with the gene encoding a Baeyer-Villiger monooxygenase. Heterologous expression of seven P450s in *Magnaporthe grisea* mutant strains, lacking P450s required for pyrichalasin H biosynthesis, enabled functional characterization of three P450s, two of which were previously cryptic. The experimental results, combined with phylogenetic analysis of the P450 sequences, reveal subtle information regarding the structures of the associated cytochalasans and begins to explain why some P450s are inactive on the substrates available to them.

**Conclusions:** The P450 enzymes involved in cytochalasan biosynthesis are known to be site-selective in their native host but also possess intrinsic promiscuity due to being able to modify structurally-related analogues. By investigating a diverse set of P450s from characterized and cryptic BGCs, we were able to identify that the stereochemistry of functional groups around the cytochalasan backbone is more restrictive than the size of the macrocycle when introducing the P450 enzyme to non-native substrates.
