## Supplementary Sheet 1 for "Investigating the versatility of cytochalasan cytochrome P450 monooxygenases using combinatorial biosynthesis reveals stereochemical restrictions"

### Sheet: Individual 
Cytochalasan Name	Chain length	C18 methyl group?	Relative stereochemistry (cf. C16)	Hydroxylation of C18?	BVMO Present?
Periconiasin G	12	N	N/A	N	N
Periconiasin A	14	N	N/A	N	N
Periconiasin B	14	N	N/A	N	N
Periconiasin C	14	N	N/A	N	N
Periconiasin I	14	N	N/A	N	N
Periconiasin J	14	N	N/A	N	N
(16S,17R,18S)-16,18-dimethyl-17-hydroxy-10-phenyl[11]cytochalasa-6,13,19-triene 1,21-dione	16	Y	trans	N	N
(7S,13E,16S,18S,19E)16,18-dimethyl-6,7-epoxy-18-hydroxy-10-phenyl-[11]-cytochalasa–13,19-diene-1,21-dione	16	Y	trans	Y	N
[11]-cytochalasa-5(6),13-diene-1,21-dione-7,18-dihydroxy-16,18-dimethyl-10-phenyl-(7S*,13E,16S*,18R*)	16	Y	trans	Y	N
[11]-cytochalasa-6(12),13-diene-1,21-dione-7,18-dihydroxy 16,18-dimethyl-10-phenyl-(7S*,13E,16S*,18R*)	16	Y	trans	Y	N
[11]-cytochalasan-6(12),13-diene-1,21-dione-7,18,19-trihy droxy-16,18-dimethyl-10-phenyl-(7S*,13E,16S*,18S*,19R*)	16	Y	trans	Y	N
1,3-dioxacyclotridecino	16	Y	trans	Y	Y
10-phenyl-[12]-cytochalasin Z16	16	Y	trans	N	Y
12-cytochalasin	16	Y	planar	N	Y
12-hydroxylcytochalasin Q	16	Y	trans	Y	N
13,14-epoxid-cytochalasin D	16	Y	trans	N	N
18-acetoxycytochalasin H	16	Y	cis	methoxy	N
18-acetoxycytochalasin J	16	Y	cis	methoxy	N
18-deoxy-19,20-epoxycytochalasin Q	16	Y	trans	N	N
18-deoxy-21-oxo-deacetyl-19,20-epoxycytochalasin N	16	Y	trans	N	N
18-deoxycytochalasin H	16	Y	cis	N	N
18-deshydroxyl-deacetylcytochalasin C	16	Y	trans	Y	N
18-desoxy-19,20 epoxycytochalasin C	16	Y	trans	N	N
18-ethoxycytochalasin H	16	Y	cis	methoxy	N
18-ethoxycytochalasin J	16	Y	cis	methoxy	N
19,20-epoxycytochalasin C	16	Y	trans	Y	N
19,20-epoxycytochalasin D	16	Y	trans	Y	N
19,20-epoxycytochalasin N1	16	Y	trans	Y	N
19,20-epoxycytochalasin Q	16	Y	trans	Y	N
19-epi-cytochalasin P1	16	Y	trans	Y	N
21-acetoxycytochalasin J2	16	Y	planar	N	N
21-O-deacetyl-L-696,474	16	Y	cis	N	N
5,6-dihydro-7-oxo-19,20-epoxycytochalasin C	16	Y	trans	N	N
6,12-epoxycytochalasin D	16	Y	trans	Y	N
6,7-dihydro-7-oxo-deacetylcytochalasin C	16	Y	trans	Y	N
6-epi-19,20-epoxycytochalasin P	16	Y	trans	Y	N
6-epi-cytochalasin P	16	Y	trans	Y	N
6-O-acetyl-6-epi-19,20-epox cytochalasin P	16	Y	trans	Y	N
7-O-acetyl 19,20-epoxycytochalasin C (exomethylene analogue)	16	Y	trans	Y	N
7-O-acetyl 19-epi-cytochalasin P1	16	Y	trans	Y	N
7-O-acetyl-19,20-epoxycytochalasin C	16	Y	trans	Y	N
7-O-acetyl-6-epi-19,20-epoxycytochalasin P	16	Y	trans	Y	N
7-O-acetylcytochalasin D	16	Y	trans	Y	N
7-O-acetylcytochalasin P	16	Y	trans	Y	N
7-oxo-cytochalasin C	16	Y	trans	N	N
7-oxocytochalasin H	16	Y	cis	Y	N
alachalasins A	16	Y	cis	epoxide	N
alachalasins B	16	Y	cis	epoxide	N
alachalasins C	16	Y	cis	epoxide	N
alachalasins D	16	Y	cis	epoxide	N
alachalasins E	16	Y	cis	epoxide	N
alachalasins F	16	Y	cis	epoxide	N
alachalasins G	16	Y	cis	epoxide	N
arbuschalasin C	16	Y	trans	N	N
arbuschalasin D	16	Y	trans	N	N
arthriniumnin A	16	Y	planar	N	Y
arthriniumnin B	16	Y	trans	epoxide	Y
arthriniumnin C	16	Y	trans	N	Y
arthriniumnin D	16	Y	trans	N	Y
arundisin A	16	Y	trans	N	N
arundisin B	16	Y	trans	N	Y
arundisin C	16	Y	planar	N/A	Y
arundisin D	16	Y	cis	epoxide	Y
arundisin E	16	Y	planar	N/A	Y
arundisin F	16	Y	planar	N/A	Y
Asporychalasin	16	Y	cis	No	N
brunnesins A	16	Y	trans	N	N
brunnesins B	16	Y	trans	N	N
brunnesins C	16	Y	trans	N	N
brunnesins D	16	Y	trans	Y	N
brunnesins E	16	Y	trans	Y	N
brunnesins F	16	Y	trans	N	N
brunnesins G	16	Y	trans	N	N
brunnesins H	16	Y	trans	N	N
brunnesins I	16	Y	trans	Y	N
brunnesins J	16	Y	trans	Y	N
brunnesins K	16	Y	trans	N	N
brunnesins L	16	Y	trans	N	N
brunnesins M	16	Y	trans	Y	N
brunnesins N	16	Y	trans	N	N
chaetoconvosin C	16	Y	cis	N	N
chaetoconvosin D	16	Y	cis	N	N
chaetoconvosins A	16	Y	cis	N	N
chaetoconvosins B	16	Y	cis	N	N
chamiside B	16	Y	cis	N	N
chamiside C	16	Y	cis	N	N
chamiside D	16	Y	cis	N	N
chamiside E	16	Y	cis	N	N
chamiside F	16	Y	cis	N	N
cytochalasin C	16	Y	trans	Y	N
cytochalasin C1	16	Y	trans	Y	N
cytochalasin D	16	Y	trans	Y	N
cytochalasin D1	16	Y	trans	Y	N
cytochalasin E	16	Y	trans	Y	Y
Cytochalasin H	16	Y	cis	Y	N
cytochalasin H3	16	Y	cis	Y	N
cytochalasin H4	16	Y	cis	Y	N
Cytochalasin J	16	Y	cis	Y	N
Cytochalasin J1	16	Y	cis	methoxy	N
Cytochalasin J3	16	Y	cis	N	N
cytochalasin K	16	Y	trans	Y	Y
Cytochalasin N	16	Y	cis	Y	N
cytochalasin O	16	Y	trans	N	N
cytochalasin P	16	Y	trans	Y	N
cytochalasin P1	16	Y	unknown	Y	N
cytochalasin Q	16	Y	trans	N	N
Cytochalasin Z10	16	Y	cis	Y	N
Cytochalasin Z11	16	Y	cis	Y	N
Cytochalasin Z16	16	Y	trans	N	Y
Asperchalasine B	16	N	N/A	ketone	N
Asperchalasine C	16	N	N/A	ketone	N
Asperchalasine D	16	N	N/A	ketone	N
Aspermichalasine A	16	N	N/A	No	N
Aspermichalasine B	16	N	N/A	Y	N
Aspermichalasine C	16	N	N/A	Y	N
Aspermichalasine D	16	N	N/A	Y	N
Aspermichalasine E	16	N	N/A	Y	N
Aspochalamin A	16	N	N/A	Y	N
Aspochalamin B	16	N	N/A	Y	N
Aspochalamin C	16	N	N/A	Y	N
Aspochalamin D	16	N	N/A	N	N
Aspochalasin B	16	N	N/A	ketone	N
Aspochalasin C	16	N	N/A	Y	N
Aspochalasin D	16	N	N/A	Y	N
Aspochalasin E	16	N	N/A	Y	N
Aspochalasin H	16	N	N/A	Y	N
Aspochalasin M	16	N	N/A	Y	N
Aspochalasin P	16	N	N/A	ketone	N
Aspochalasin U	16	N	N/A	Y	N
Aspochalasin Z	16	N	N/A	N	N
aspochalasins I	16	N	N/A	Y	Y
aspochalasins J	16	N	N/A	Y	Y
aspochalasins N	16	N	N/A	ketone	N
aspochalasins O	16	N	N/A	ketone	N
aspochalasins Q	16	N	N/A	ketone	N
cytochalasin Z18	16	Y	trans	Y	Y
cytochalasin Z24	16	Y	planar	N	Y
cytochalasin Z25	16	Y	cis	N	Y
cytochalasin Z26	16	Y	cis	N	Y
Cytochalasin Z27	16	Y	planar	N	Y
Cytochalasin Z28	16	Y	planar	N	Y
cytotochalasin Z17	16	Y	trans	N/A	Y
Daldinin	16	Y	trans	Y	N
deacetyl 19,20-epoxycytochalasin C	16	Y	trans	Y	N
deacetyl-5,6-dihydro-7-oxo-19,20-epoxycytochalasin C	16	Y	trans	Y	N
deacetylcytochalasin C	16	Y	trans	N	N
Diaporthechalasin A	16	Y	cis	N	N
Diaporthechalasin C	16	Y	cis	N	N
Diaporthechalasin D	16	Y	cis	N	N
Diaporthechalasin E	16	Y	cis	N	N
Diaporthechalasin F	16	Y	cis	N	N
Diaporthechalasin G	16	Y	cis	N	N
Diaporthechalasin H	16	Y	cis	N	N
Diaporthichalasin B	16	Y	cis	N	N
engleromycin	16	Y	trans	Y	N
Epoxycytochalasin H	16	Y	cis	Y	N
epoxycytochalasin N	16	Y	trans	Y	N
fragiformin A	16	Y	cis	Y	N
fragiformin B	16	Y	cis	Y	N
Fragiformin C	16	Y	cis	N	N
Fragiformin D	16	Y	cis	Y	N
isochaetoglobosin Db	16	Y	planar	N	N
jammosporin A	16	Y	trans	Y	N
karyochalasin	16	Y	trans	Y	N
ketocytochalasin	16	Y	trans	N	N
L-696,474	16	Y	cis	N	N
18-oxo-19,20-dihydrophomacin C	16	N	N/A	N	N
16a-methylaspochalasin J	16	N	N/A	Y	Y
18-oxo-19-hydroxyl-19,20-dihydrophomacin C	16	N	N/A	N	N
19,20-dihydroaspochlasin D	16	N	N/A	Y	N
19,20-dihydrophomacin C	16	N	N/A	Y	N
Longichalasin B	16	Y	planar	N	N
Phenochalasin B	16	Y	trans	Y	Y
phenochalasin C	16	Y	trans	N	N
phenochalasin D	16	Y	trans	N	N
Phomocytochalasin	16	Y	cis	Y	N
Phomopsichalasin C	16	Y	cis	Y	N
Phomopsichalasin D	16	Y	cis	Y	N
Phomopsichalasin F	16	Y	cis	N	N
Phomopsichalasin G	16	Y	cis	N	N
pseudofuscochalasin A	16	Y	trans	Y	N
Pyrichalasin H	16	Y	cis	Y	N
RKS-1778	16	Y	trans	Y	N
Rosellichalasin	16	Y	planar	N	Y
saccalasin A	16	Y	trans	n	N
saccalasin B	16	Y	trans	Y	N
19-methoxy-19,20-dihydrophomacin C	16	N	N/A	Y	N
scoparasin B	16	Y	trans	Y	Y
seco-cytochalasin E	16	Y	trans	Y	Y
Ueckerchalasin D	16	Y	trans	Y	N
Ueckerchalasin E	16	Y	trans	Y	N
zygosporin D	16	Y	trans	Y	N
Δ6,12-cytochalasin E	16	Y	trans	Y	Y
Cytochrysins B	16	N	N/A	Y	Y
Cytochrysins C	16	N	N/A	N	N
Flavichalasine F	16	N	N/A	Y	N
Flavichalasine G	16	N	N/A	Y	N
Bisaspochalasin A	16	N	N/A	Y	N
Bisaspochalasin B	16	N	N/A	ketone	N
lagambasine A	16	N	N/A	N	N
lagambasine B	16	N	N/A	N	N
lagambasine C	16	N	N/A	N	N
lagambasine D	16	N	N/A	N	N
Bisaspochalasin C	16	N	N/A	ketone	N
Phomacin B	16	N	N/A	Y	Y
Phomacin D	16	N	N/A	N	N
Phomacin E	16	N	N/A	N	N
Phomacin F	16	N	N/A	N	N
Phomopsisin C	16	N	N/A	Y	N
Phomopsosin B	16	N	N/A	N	N
Phomosisin A	16	N	N/A	N	N
Cytochalasin F	18	N	N/A	N	Y
TMC-169	16	N	N/A	Y	N
trichalasins A	16	N	N/A	N	Y
trichalasins B	16	N	N/A	N	Y
Cytochalasin B	18	N	N/A	N	Y
trichalasins C	16	N	N/A	N	Y
trichalasins D	16	N	N/A	Ketone	Y
trichalasins E	16	N	N/A	Y	Y
trichalasins F	16	N	N/A	Y	Y
trichalasins G	16	N	N/A	N/A	N
trichalasins H	16	N	N/A	n/A	N
trichalasins K	16	N	N/A	N/A	N
trichoderones A	16	N/A	N/A	N/A	N
trichoderones B	16	N/A	N/A	N/A	N
spicochalasin A	16	N	N/A	ketone	N
Xylarisin	16	N	N/A	Y	N
xylastriasan A	16	N/A	N/A	N/A	N/A
7-O-acetylchalasin B	18	N	N/A	N	Y
Boerechalasin A	18	N	N/A	N	Y
Boerechalasin B	18	N	N/A	N	Y
Boerechalasin C	18	N	N/A	N	Y
Boerechalasin D	18	N	N/A	N	Y
Boerechalasin E	18	N	N/A	N	Y
Boerechalasin F	18	N	N/A	N	Y
Boerechalasin G	18	N	N/A	N	Y
Cytochalasin A	18	N	N/A	N	Y
Cytochalasin B	18	N	N/A	N	Y
Aspergicytochalasin A	18	N	N/A	N	N
Aspergicytochalasin B	18	N	N/A	N	N
Aspergicytochalasin C	18	N	N/A	N	N
Aspergicytochalasin D	18	N	N/A	N	N
Aspergicytochalasin E	18	N	N/A	N	N
Aspergicytochalasin F	18	N	N/A	N	N
19-O-acetylchaetoglobosin A	18	Y	planar	N	N
20-dihydrochaetoglobosin A	18	Y	planar	N	N
6-O-methyl-chaetoglobosin Q	18	Y	planar	N	N
7-O-acetylarmochaetoglobin S	18	Y	planar	N	N
armochaeglobine C	18	Y	planar	N	N
armochaetoglasin A	18	Y	planar	N	N
armochaetoglasin B	18	Y	planar	N	N
armochaetoglasin C	18	Y	planar	N	N
armochaetoglasin D	18	Y	planar	N	N
armochaetoglasin E	18	Y	planar	N	N
armochaetoglasin F	18	Y	planar	N	N
armochaetoglasin G	18	Y	planar	N	N
armochaetoglasin H	18	Y	planar	N	N
armochaetoglasin I	18	Y	planar	N	N
Cytochalasin F	18	N	N/A	N	Y
Armochaetoglasin L	18	Y	planar	N	N
Armochaetoglasin M	18	Y	planar	N	N
armochaetoglobin E	18	Y	planar	N	N
armochaetoglobin S	18	Y	planar	N	N
armochaetoglobins A	18	Y	planar	N	N
armochaetoglobins B	18	Y	planar	N	N
Cytochalasin Z2	18	N	N/A	N	Y
Cytochalasin Z3	18	N	N/A	N	Y
armochaetoglobins C	18	Y	planar	N	N
armochaetoglobins D	18	Y	planar	N	N
armochaetoglobins E	18	Y	planar	N	N
armochaetoglobins F	18	Y	planar	N	N
armochaetoglobins G	18	Y	planar	N	N
Cytochalasin T	18	N	N/A	N	Y
Cytochalasin Z1	18	N	N/A	N	Y
armochaetoglobins H	18	Y	planar	N	N
armochaetoglobins I	18	Y	planar	N	N
armochaetoglobins J	18	Y	planar	N	N
Cytochalasin Z2	18	N	N/A	N	Y
Cytochalasin Z3	18	N	N/A	N	Y
Cytochalasin Z4	18	N	N/A	N	Y
Cytochalasin Z5	18	N	N/A	N	Y
Cytochalasin Z6	18	N	N/A	N	Y
armochaetoglobins K	18	Y	planar	N	N
armochaetoglobins L	18	Y	planar	N	N
armochaetoglobins M	18	Y	planar	N	N
armochaetoglobins N	18	Y	cis	N	N
armochaetoglobins O	18	Y	trans	N	N
armochaetoglobins P	18	Y	cis	N	N
armochaetoglobins Q	18	Y	trans	N	N
armochaetoglobins R	18	Y	cis	N	N
armochaetoglobins T	18	Y	planar	N	N
armochaetoglobins U	18	Y	planar	N	N
armochaetoglobins V	18	Y	planar	N	N
armochaetoglobins W	18	Y	planar	N	N
armochaetoglobins X	18	Y	planar	N	N
armochaetoglobins Y	18	Y	planar	N	N
armochaetoglobins Z	18	Y	planar	N	N
armochaetoglobosin G	18	Y	planar	N	N
Deoxaphomin	18	N	N/A	N	N
Deoxaphomin B	18	N	N/A	N	N
armochaetoglosin A	18	Y	planar	N	N
armochaetoglosin B	18	Y	planar	N	N
armochaetoglosin C	18	Y	planar	N	N
aureochaeglobosin A	18	Y	planar	N	N
aureochaeglobosin B	18	Y	planar	N	N
Chaetoglobosin A	18	Y	planar	N	N
chaetoglobosin B1	18	Y	planar	N	N
chaetoglobosin B2	18	Y	trans	N	N
Dihydrocytochalasin B	18	N	N/A	N	Y
chaetoglobosin B3	18	Y	planar	N	N
chaetoglobosin Fex	18	Y	planar	N	N
chaetoglobosin J	18	Y	planar	N	N
Chaetoglobosin O	18	Y	planar	N	N
Chaetoglobosin P	18	Y	planar	N	N
chaetoglobosin T	18	Y	planar	N	N
chaetoglobosin U	18	Y	planar	N	N
chaetoglobosin V	18	Y	planar	N	N
Chaetoglobosin Vb	18	Y	planar	N	N
chaetoglobosin W	18	Y	planar	N	N
chaetoglobosin Y	18	Y	planar	N	N
chaetoglobosins B	18	Y	planar	N	N
chaetoglobosins C	18	Y	planar	N	N
chaetoglobosins D	18	Y	planar	N	N
chaetoglobosins E	18	Y	planar	N	N
chaetoglobosins F	18	Y	planar	N	N
chaetoglobosins G	18	Y	planar	N	N
chaetomadrasin A	18	Y	planar	N	N
chaetomadrasin B	18	Y	planar	N	N
cytoglobosin Ab	18	Y	planar	N	N
Cytoglobosin X	18	Y	planar	N	N
cytoglobosins A	18	Y	planar	N	N
cytoglobosins B	18	Y	planar	N	N
cytoglobosins C	18	Y	planar	N	N
cytoglobosins D	18	Y	planar	N	N
cytoglobosins E	18	Y	planar	N	N
cytoglobosins F	18	Y	planar	N	N
cytoglobosins G	18	Y	planar	N	N
cytoglobosins H	18	Y	planar	N	N
cytoglobosins I	18	Y	planar	N	N
perenniporin A	18	N	N/A	N	Y
Perenniporin B	18	N	N/A	N	Y
Perenniporin C	18	N	N/A	N	Y
ergochaeglobosin A	18	Y	planar	N	N
ergochaeglobosin B	18	Y	planar	N	N
ergochaeglobosin C	18	Y	planar	N	N
ergochaeglobosin D	18	Y	planar	N	N
ergochaeglobosin E	18	Y	planar	N	N
isochaetoglobosin D	18	Y	planar	N	N
isochaetoglobosin J	18	Y	planar	N	N
pchaeglobolactone A	18	Y	planar	N	N
pchaeglobosal A	18	Y	planar	N	N
phychaetoglobin B	18	N	N/A	N	N
pchaeglobosal B	18	Y	planar	N	N
penochalasin A	18	Y	planar	N	N
Penochalasin D	18	Y	planar	N	N
Penochalasin E	18	Y	planar	N	N
Penochalasin F	18	Y	planar	N	N
Penochalasin G	18	Y	planar	N	N
Penochalasin H	18	Y	planar	N	N
Penochalasin I	18	Y	planar	N	N
penochalasin J	18	Y	planar	N	N
penochalasins B	18	Y	planar	N	N
penochalasins C	18	Y	planar	N	N
phychaetoglobin A	18	Y	planar	N	N
phychaetoglobin C	18	Y	planar	N	N
phychaetoglobin D	18	Y	planar	N	N
prochaetoglobosin III	18	Y	planar	N	N
prochaetoglobosin IIIed	18	Y	planar	N	N
prochaetoglobosins I	18	Y	planar	N	N
prochaetoglobosins II	18	Y	planar	N	N
rubichaetoglobin A	18	Y	planar	N	N
salchaetoglobosin A	18	Y	planar	N	N
Thiocytochalasin A	18	N	N/A	N	Y
Thiocytochalasin B	18	N	N/A	N	Y
Thiocytochalasin C	18	N	N/A	N	Y
Thiocytochalasin D	18	N	N/A	N	Y
Triseptatin	18	N	N/A	N	N
salchaetoglobosin B	18	Y	planar	N	N
spiropchaeglobosin A	18	Y	planar	N	N
Talachalasin A	18	Y	trans	N	N
Talachalasin B	18	Y	trans	N	N
Phomachalasin A	20	N	N/A	N	Y
Phomachalasin B	20	N	N/A	N	N
Phomachalasin C	20	N	N/A	N	Y
Phomachlasin D	20	N	N/A	N	Y

### Sheet: Hexaketide
Cytochalasan Name	Chain length	C18 methyl group?	Relative stereochemistry (cf. C16)	Hydroxylation of C18?	BVMO Present?
Periconiasin G	12	N	N/A	N	N

### Sheet: Heptaketide
Cytochalasan Name	Chain length	C18 methyl group?	Relative stereochemistry (cf. C16)	Hydroxylation of C18?	BVMO Present?
Periconiasin A	14	N	N/A	N	N
Periconiasin B	14	N	N/A	N	N
Periconiasin C	14	N	N/A	N	N
Periconiasin I	14	N	N/A	N	N
Periconiasin J	14	N	N/A	N	N

### Sheet: Octaketide
Cytochalasan Name	Chain length	C18 methyl group?	Relative stereochemistry (cf. C16)	Hydroxylation of C18?	BVMO Present?
18-acetoxycytochalasin H	16	Y	cis	methoxy	N
18-acetoxycytochalasin J	16	Y	cis	methoxy	N
18-deoxycytochalasin H	16	Y	cis	N	N
18-ethoxycytochalasin H	16	Y	cis	methoxy	N
18-ethoxycytochalasin J	16	Y	cis	methoxy	N
21-O-deacetyl-L-696,474	16	Y	cis	N	N
7-oxocytochalasin H	16	Y	cis	Y	N
alachalasins A	16	Y	cis	epoxide	N
alachalasins B	16	Y	cis	epoxide	N
alachalasins C	16	Y	cis	epoxide	N
alachalasins D	16	Y	cis	epoxide	N
alachalasins E	16	Y	cis	epoxide	N
alachalasins F	16	Y	cis	epoxide	N
alachalasins G	16	Y	cis	epoxide	N
arundisin D	16	Y	cis	epoxide	Y
Asporychalasin	16	Y	cis	No	N
chaetoconvosin C	16	Y	cis	N	N
chaetoconvosin D	16	Y	cis	N	N
chaetoconvosins A	16	Y	cis	N	N
chaetoconvosins B	16	Y	cis	N	N
chamiside B	16	Y	cis	N	N
chamiside C	16	Y	cis	N	N
chamiside D	16	Y	cis	N	N
chamiside E	16	Y	cis	N	N
chamiside F	16	Y	cis	N	N
Cytochalasin H	16	Y	cis	Y	N
cytochalasin H3	16	Y	cis	Y	N
cytochalasin H4	16	Y	cis	Y	N
Cytochalasin J	16	Y	cis	Y	N
Cytochalasin J1	16	Y	cis	methoxy	N
Cytochalasin J3	16	Y	cis	N	N
Cytochalasin N	16	Y	cis	Y	N
Cytochalasin Z10	16	Y	cis	Y	N
Cytochalasin Z11	16	Y	cis	Y	N
cytochalasin Z25	16	Y	cis	N	Y
cytochalasin Z26	16	Y	cis	N	Y
Diaporthechalasin A	16	Y	cis	N	N
Diaporthechalasin C	16	Y	cis	N	N
Diaporthechalasin D	16	Y	cis	N	N
Diaporthechalasin E	16	Y	cis	N	N
Diaporthechalasin F	16	Y	cis	N	N
Diaporthechalasin G	16	Y	cis	N	N
Diaporthechalasin H	16	Y	cis	N	N
Diaporthichalasin B	16	Y	cis	N	N
Epoxycytochalasin H	16	Y	cis	Y	N
fragiformin A	16	Y	cis	Y	N
fragiformin B	16	Y	cis	Y	N
Fragiformin C	16	Y	cis	N	N
Fragiformin D	16	Y	cis	Y	N
L-696,474	16	Y	cis	N	N
Phomocytochalasin	16	Y	cis	Y	N
Phomopsichalasin C	16	Y	cis	Y	N
Phomopsichalasin D	16	Y	cis	Y	N
Phomopsichalasin F	16	Y	cis	N	N
Phomopsichalasin G	16	Y	cis	N	N
Pyrichalasin H	16	Y	cis	Y	N
Asperchalasine B	16	N	N/A	ketone	N
Asperchalasine C	16	N	N/A	ketone	N
Asperchalasine D	16	N	N/A	ketone	N
Aspermichalasine A	16	N	N/A	No	N
Aspermichalasine B	16	N	N/A	Y	N
Aspermichalasine C	16	N	N/A	Y	N
Aspermichalasine D	16	N	N/A	Y	N
Aspermichalasine E	16	N	N/A	Y	N
Aspochalamin A	16	N	N/A	Y	N
Aspochalamin B	16	N	N/A	Y	N
Aspochalamin C	16	N	N/A	Y	N
Aspochalamin D	16	N	N/A	N	N
Aspochalasin B	16	N	N/A	ketone	N
Aspochalasin C	16	N	N/A	Y	N
Aspochalasin D	16	N	N/A	Y	N
Aspochalasin E	16	N	N/A	Y	N
Aspochalasin H	16	N	N/A	Y	N
Aspochalasin M	16	N	N/A	Y	N
Aspochalasin P	16	N	N/A	ketone	N
Aspochalasin U	16	N	N/A	Y	N
Aspochalasin Z	16	N	N/A	N	N
aspochalasins I	16	N	N/A	Y	Y
aspochalasins J	16	N	N/A	Y	Y
aspochalasins N	16	N	N/A	ketone	N
aspochalasins O	16	N	N/A	ketone	N
aspochalasins Q	16	N	N/A	ketone	N
18-oxo-19,20-dihydrophomacin C	16	N	N/A	N	N
18-oxo-19-hydroxyl-19,20-dihydrophomacin C	16	N	N/A	N	N
19,20-dihydroaspochlasin D	16	N	N/A	Y	N
19,20-dihydrophomacin C	16	N	N/A	Y	N
Cytochrysins B	16	N	N/A	Y	Y
Cytochrysins C	16	N	N/A	N	N
Flavichalasine F	16	N	N/A	Y	N
Flavichalasine G	16	N	N/A	Y	N
Bisaspochalasin A	16	N	N/A	Y	N
Bisaspochalasin B	16	N	N/A	ketone	N
lagambasine A	16	N	N/A	N	N
lagambasine B	16	N	N/A	N	N
lagambasine C	16	N	N/A	N	N
lagambasine D	16	N	N/A	N	N
Bisaspochalasin C	16	N	N/A	ketone	N
Phomacin B	16	N	N/A	Y	Y
Phomacin D	16	N	N/A	N	N
Phomacin E	16	N	N/A	N	N
Phomacin F	16	N	N/A	N	N
Phomopsisin C	16	N	N/A	Y	N
Phomopsosin B	16	N	N/A	N	N
Phomosisin A	16	N	N/A	N	N
TMC-169	16	N	N/A	Y	N
trichalasins A	16	N	N/A	N	Y
trichalasins B	16	N	N/A	N	Y
trichalasins C	16	N	N/A	N	Y
trichalasins D	16	N	N/A	Ketone	Y
trichalasins E	16	N	N/A	Y	Y
trichalasins F	16	N	N/A	Y	Y
trichalasins G	16	N	N/A	N/A	N
trichalasins H	16	N	N/A	n/A	N
trichalasins K	16	N	N/A	N/A	N
trichoderones A	16	N/A	N/A	N/A	N
trichoderones B	16	N/A	N/A	N/A	N
spicochalasin A	16	N	N/A	ketone	N
Xylarisin	16	N	N/A	Y	N
xylastriasan A	16	N/A	N/A	N/A	N/A
16a-methylaspochalasin J	16	N	N/A	Y	Y
19-methoxy-19,20-dihydrophomacin C	16	N	N/A	Y	N
12-cytochalasin	16	Y	planar	N	Y
21-acetoxycytochalasin J2	16	Y	planar	N	N
arthriniumnin A	16	Y	planar	N	Y
arundisin C	16	Y	planar	N/A	Y
arundisin E	16	Y	planar	N/A	Y
arundisin F	16	Y	planar	N/A	Y
cytochalasin Z24	16	Y	planar	N	Y
Cytochalasin Z27	16	Y	planar	N	Y
Cytochalasin Z28	16	Y	planar	N	Y
isochaetoglobosin Db	16	Y	planar	N	N
Longichalasin B	16	Y	planar	N	N
Rosellichalasin	16	Y	planar	N	Y
(16S,17R,18S)-16,18-dimethyl-17-hydroxy-10-phenyl[11]cytochalasa-6,13,19-triene 1,21-dione	16	Y	trans	N	N
(7S,13E,16S,18S,19E)16,18-dimethyl-6,7-epoxy-18-hydroxy-10-phenyl-[11]-cytochalasa–13,19-diene-1,21-dione	16	Y	trans	Y	N
[11]-cytochalasa-5(6),13-diene-1,21-dione-7,18-dihydroxy-16,18-dimethyl-10-phenyl-(7S*,13E,16S*,18R*)	16	Y	trans	Y	N
[11]-cytochalasa-6(12),13-diene-1,21-dione-7,18-dihydroxy 16,18-dimethyl-10-phenyl-(7S*,13E,16S*,18R*)	16	Y	trans	Y	N
[11]-cytochalasan-6(12),13-diene-1,21-dione-7,18,19-trihy droxy-16,18-dimethyl-10-phenyl-(7S*,13E,16S*,18S*,19R*)	16	Y	trans	Y	N
1,3-dioxacyclotridecino	16	Y	trans	Y	Y
10-phenyl-[12]-cytochalasin Z16	16	Y	trans	N	Y
12-hydroxylcytochalasin Q	16	Y	trans	Y	N
13,14-epoxid-cytochalasin D	16	Y	trans	N	N
18-deoxy-19,20-epoxycytochalasin Q	16	Y	trans	N	N
18-deoxy-21-oxo-deacetyl-19,20-epoxycytochalasin N	16	Y	trans	N	N
18-deshydroxyl-deacetylcytochalasin C	16	Y	trans	Y	N
18-desoxy-19,20 epoxycytochalasin C	16	Y	trans	N	N
19,20-epoxycytochalasin C	16	Y	trans	Y	N
19,20-epoxycytochalasin D	16	Y	trans	Y	N
19,20-epoxycytochalasin N1	16	Y	trans	Y	N
19,20-epoxycytochalasin Q	16	Y	trans	Y	N
19-epi-cytochalasin P1	16	Y	trans	Y	N
5,6-dihydro-7-oxo-19,20-epoxycytochalasin C	16	Y	trans	N	N
6,12-epoxycytochalasin D	16	Y	trans	Y	N
6,7-dihydro-7-oxo-deacetylcytochalasin C	16	Y	trans	Y	N
6-epi-19,20-epoxycytochalasin P	16	Y	trans	Y	N
6-epi-cytochalasin P	16	Y	trans	Y	N
6-O-acetyl-6-epi-19,20-epox cytochalasin P	16	Y	trans	Y	N
7-O-acetyl 19,20-epoxycytochalasin C (exomethylene analogue)	16	Y	trans	Y	N
7-O-acetyl 19-epi-cytochalasin P1	16	Y	trans	Y	N
7-O-acetyl-19,20-epoxycytochalasin C	16	Y	trans	Y	N
7-O-acetyl-6-epi-19,20-epoxycytochalasin P	16	Y	trans	Y	N
7-O-acetylcytochalasin D	16	Y	trans	Y	N
7-O-acetylcytochalasin P	16	Y	trans	Y	N
7-oxo-cytochalasin C	16	Y	trans	N	N
arbuschalasin C	16	Y	trans	N	N
arbuschalasin D	16	Y	trans	N	N
arthriniumnin B	16	Y	trans	epoxide	Y
arthriniumnin C	16	Y	trans	N	Y
arthriniumnin D	16	Y	trans	N	Y
arundisin A	16	Y	trans	N	N
arundisin B	16	Y	trans	N	Y
brunnesins A	16	Y	trans	N	N
brunnesins B	16	Y	trans	N	N
brunnesins C	16	Y	trans	N	N
brunnesins D	16	Y	trans	Y	N
brunnesins E	16	Y	trans	Y	N
brunnesins F	16	Y	trans	N	N
brunnesins G	16	Y	trans	N	N
brunnesins H	16	Y	trans	N	N
brunnesins I	16	Y	trans	Y	N
brunnesins J	16	Y	trans	Y	N
brunnesins K	16	Y	trans	N	N
brunnesins L	16	Y	trans	N	N
brunnesins M	16	Y	trans	Y	N
brunnesins N	16	Y	trans	N	N
cytochalasin C	16	Y	trans	Y	N
cytochalasin C1	16	Y	trans	Y	N
cytochalasin D	16	Y	trans	Y	N
cytochalasin D1	16	Y	trans	Y	N
cytochalasin E	16	Y	trans	Y	Y
cytochalasin K	16	Y	trans	Y	Y
cytochalasin O	16	Y	trans	N	N
cytochalasin P	16	Y	trans	Y	N
cytochalasin Q	16	Y	trans	N	N
Cytochalasin Z16	16	Y	trans	N	Y
cytochalasin Z18	16	Y	trans	Y	Y
cytotochalasin Z17	16	Y	trans	N/A	Y
Daldinin	16	Y	trans	Y	N
deacetyl 19,20-epoxycytochalasin C	16	Y	trans	Y	N
deacetyl-5,6-dihydro-7-oxo-19,20-epoxycytochalasin C	16	Y	trans	Y	N
deacetylcytochalasin C	16	Y	trans	N	N
engleromycin	16	Y	trans	Y	N
epoxycytochalasin N	16	Y	trans	Y	N
jammosporin A	16	Y	trans	Y	N
karyochalasin	16	Y	trans	Y	N
ketocytochalasin	16	Y	trans	N	N
Phenochalasin B	16	Y	trans	Y	Y
phenochalasin C	16	Y	trans	N	N
phenochalasin D	16	Y	trans	N	N
pseudofuscochalasin A	16	Y	trans	Y	N
RKS-1778	16	Y	trans	Y	N
saccalasin A	16	Y	trans	n	N
saccalasin B	16	Y	trans	Y	N
scoparasin B	16	Y	trans	Y	Y
seco-cytochalasin E	16	Y	trans	Y	Y
Ueckerchalasin D	16	Y	trans	Y	N
Ueckerchalasin E	16	Y	trans	Y	N
zygosporin D	16	Y	trans	Y	N
Δ6,12-cytochalasin E	16	Y	trans	Y	Y
cytochalasin P1	16	Y	unknown	Y	N

### Sheet: Nonaketide
Cytochalasan Name	Chain length	C18 methyl group?	Relative stereochemistry (cf. C16)	Hydroxylation of C18?	BVMO Present?
armochaetoglobins N	18	Y	cis	N	N
armochaetoglobins P	18	Y	cis	N	N
armochaetoglobins R	18	Y	cis	N	N
7-O-acetylchalasin B	18	N	N/A	N	Y
Boerechalasin A	18	N	N/A	N	Y
Boerechalasin B	18	N	N/A	N	Y
Boerechalasin C	18	N	N/A	N	Y
Boerechalasin D	18	N	N/A	N	Y
Boerechalasin E	18	N	N/A	N	Y
Boerechalasin F	18	N	N/A	N	Y
Boerechalasin G	18	N	N/A	N	Y
Cytochalasin A	18	N	N/A	N	Y
Cytochalasin B	18	N	N/A	N	Y
Aspergicytochalasin A	18	N	N/A	N	N
Aspergicytochalasin B	18	N	N/A	N	N
Aspergicytochalasin C	18	N	N/A	N	N
Aspergicytochalasin D	18	N	N/A	N	N
Aspergicytochalasin E	18	N	N/A	N	N
Aspergicytochalasin F	18	N	N/A	N	N
Cytochalasin F	18	N	N/A	N	Y
Cytochalasin Z2	18	N	N/A	N	Y
Cytochalasin Z3	18	N	N/A	N	Y
Cytochalasin T	18	N	N/A	N	Y
Cytochalasin Z1	18	N	N/A	N	Y
Cytochalasin Z2	18	N	N/A	N	Y
Cytochalasin Z3	18	N	N/A	N	Y
Cytochalasin Z4	18	N	N/A	N	Y
Cytochalasin Z5	18	N	N/A	N	Y
Cytochalasin Z6	18	N	N/A	N	Y
Deoxaphomin	18	N	N/A	N	N
Deoxaphomin B	18	N	N/A	N	N
Dihydrocytochalasin B	18	N	N/A	N	Y
perenniporin A	18	N	N/A	N	Y
Perenniporin B	18	N	N/A	N	Y
Perenniporin C	18	N	N/A	N	Y
phychaetoglobin B	18	N	N/A	N	N
Thiocytochalasin A	18	N	N/A	N	Y
Thiocytochalasin B	18	N	N/A	N	Y
Thiocytochalasin C	18	N	N/A	N	Y
Thiocytochalasin D	18	N	N/A	N	Y
Triseptatin	18	N	N/A	N	N
Cytochalasin F	18	N	N/A	N	Y
Cytochalasin B	18	N	N/A	N	Y
19-O-acetylchaetoglobosin A	18	Y	planar	N	N
20-dihydrochaetoglobosin A	18	Y	planar	N	N
6-O-methyl-chaetoglobosin Q	18	Y	planar	N	N
7-O-acetylarmochaetoglobin S	18	Y	planar	N	N
armochaeglobine C	18	Y	planar	N	N
armochaetoglasin A	18	Y	planar	N	N
armochaetoglasin B	18	Y	planar	N	N
armochaetoglasin C	18	Y	planar	N	N
armochaetoglasin D	18	Y	planar	N	N
armochaetoglasin E	18	Y	planar	N	N
armochaetoglasin F	18	Y	planar	N	N
armochaetoglasin G	18	Y	planar	N	N
armochaetoglasin H	18	Y	planar	N	N
armochaetoglasin I	18	Y	planar	N	N
Armochaetoglasin L	18	Y	planar	N	N
Armochaetoglasin M	18	Y	planar	N	N
armochaetoglobin E	18	Y	planar	N	N
armochaetoglobin S	18	Y	planar	N	N
armochaetoglobins A	18	Y	planar	N	N
armochaetoglobins B	18	Y	planar	N	N
armochaetoglobins C	18	Y	planar	N	N
armochaetoglobins D	18	Y	planar	N	N
armochaetoglobins E	18	Y	planar	N	N
armochaetoglobins F	18	Y	planar	N	N
armochaetoglobins G	18	Y	planar	N	N
armochaetoglobins H	18	Y	planar	N	N
armochaetoglobins I	18	Y	planar	N	N
armochaetoglobins J	18	Y	planar	N	N
armochaetoglobins K	18	Y	planar	N	N
armochaetoglobins L	18	Y	planar	N	N
armochaetoglobins M	18	Y	planar	N	N
armochaetoglobins T	18	Y	planar	N	N
armochaetoglobins U	18	Y	planar	N	N
armochaetoglobins V	18	Y	planar	N	N
armochaetoglobins W	18	Y	planar	N	N
armochaetoglobins X	18	Y	planar	N	N
armochaetoglobins Y	18	Y	planar	N	N
armochaetoglobins Z	18	Y	planar	N	N
armochaetoglobosin G	18	Y	planar	N	N
armochaetoglosin A	18	Y	planar	N	N
armochaetoglosin B	18	Y	planar	N	N
armochaetoglosin C	18	Y	planar	N	N
aureochaeglobosin A	18	Y	planar	N	N
aureochaeglobosin B	18	Y	planar	N	N
Chaetoglobosin A	18	Y	planar	N	N
chaetoglobosin B1	18	Y	planar	N	N
chaetoglobosin B3	18	Y	planar	N	N
chaetoglobosin Fex	18	Y	planar	N	N
chaetoglobosin J	18	Y	planar	N	N
Chaetoglobosin O	18	Y	planar	N	N
Chaetoglobosin P	18	Y	planar	N	N
chaetoglobosin T	18	Y	planar	N	N
chaetoglobosin U	18	Y	planar	N	N
chaetoglobosin V	18	Y	planar	N	N
Chaetoglobosin Vb	18	Y	planar	N	N
chaetoglobosin W	18	Y	planar	N	N
chaetoglobosin Y	18	Y	planar	N	N
chaetoglobosins B	18	Y	planar	N	N
chaetoglobosins C	18	Y	planar	N	N
chaetoglobosins D	18	Y	planar	N	N
chaetoglobosins E	18	Y	planar	N	N
chaetoglobosins F	18	Y	planar	N	N
chaetoglobosins G	18	Y	planar	N	N
chaetomadrasin A	18	Y	planar	N	N
chaetomadrasin B	18	Y	planar	N	N
cytoglobosin Ab	18	Y	planar	N	N
Cytoglobosin X	18	Y	planar	N	N
cytoglobosins A	18	Y	planar	N	N
cytoglobosins B	18	Y	planar	N	N
cytoglobosins C	18	Y	planar	N	N
cytoglobosins D	18	Y	planar	N	N
cytoglobosins E	18	Y	planar	N	N
cytoglobosins F	18	Y	planar	N	N
cytoglobosins G	18	Y	planar	N	N
cytoglobosins H	18	Y	planar	N	N
cytoglobosins I	18	Y	planar	N	N
ergochaeglobosin A	18	Y	planar	N	N
ergochaeglobosin B	18	Y	planar	N	N
ergochaeglobosin C	18	Y	planar	N	N
ergochaeglobosin D	18	Y	planar	N	N
ergochaeglobosin E	18	Y	planar	N	N
isochaetoglobosin D	18	Y	planar	N	N
isochaetoglobosin J	18	Y	planar	N	N
pchaeglobolactone A	18	Y	planar	N	N
pchaeglobosal A	18	Y	planar	N	N
pchaeglobosal B	18	Y	planar	N	N
penochalasin A	18	Y	planar	N	N
Penochalasin D	18	Y	planar	N	N
Penochalasin E	18	Y	planar	N	N
Penochalasin F	18	Y	planar	N	N
Penochalasin G	18	Y	planar	N	N
Penochalasin H	18	Y	planar	N	N
Penochalasin I	18	Y	planar	N	N
penochalasin J	18	Y	planar	N	N
penochalasins B	18	Y	planar	N	N
penochalasins C	18	Y	planar	N	N
phychaetoglobin A	18	Y	planar	N	N
phychaetoglobin C	18	Y	planar	N	N
phychaetoglobin D	18	Y	planar	N	N
prochaetoglobosin III	18	Y	planar	N	N
prochaetoglobosin IIIed	18	Y	planar	N	N
prochaetoglobosins I	18	Y	planar	N	N
prochaetoglobosins II	18	Y	planar	N	N
rubichaetoglobin A	18	Y	planar	N	N
salchaetoglobosin A	18	Y	planar	N	N
salchaetoglobosin B	18	Y	planar	N	N
spiropchaeglobosin A	18	Y	planar	N	N
armochaetoglobins O	18	Y	trans	N	N
armochaetoglobins Q	18	Y	trans	N	N
chaetoglobosin B2	18	Y	trans	N	N
Talachalasin A	18	Y	trans	N	N
Talachalasin B	18	Y	trans	N	N

### Sheet: Decaketide
Cytochalasan Name	Chain length	C18 methyl group?	Relative stereochemistry (cf. C16)	Hydroxylation of C18?	BVMO Present?
Phomachalasin A	20	N	N/A	N	Y
Phomachalasin B	20	N	N/A	N	N
Phomachalasin C	20	N	N/A	N	Y
Phomachalasin D	20	N	N/A	N	Y

### Sheet: Summary
Polyketide chain length	Number of molecules with relative cis stereochemistry	Number of molecules with relative trans stereochemistry	Number of molecules with relative planar stereochemistry (C-16 vs C-18 methyl groups)	Number of molecules where stereochemistry is not reported / or lacking relative methyl groups	Total
octaketide	56	86	12	66	220
nonaketide	3	5	107	40	155
decaketide	0	0	0	4	4
hexaketide	0	0	0	1	1
heptaketide	0	0	0	5	5
	Number of molecules with relative cis stereochemistry	Number of molecules with relative trans stereochemistry	Number of molecules with relative planar stereochemistry (C-16 vs C-18 methyl groups)	Number of molecules where stereochemistry is not reported / or lacking relative methyl groups
	3	5	107	40
